# Tissue-specific transcriptome profiling of the *Arabidopsis thaliana* inflorescence stem reveals local cellular signatures

**DOI:** 10.1101/2020.02.10.941492

**Authors:** Dongbo Shi, Virginie Jouannet, Javier Agustí, Verena Kaul, Victor Levitsky, Pablo Sanchez, Victoria V Mironova, Thomas Greb

**Affiliations:** Department of Developmental Physiology, Centre for Organismal Studies (COS), Heidelberg University, Im Neuenheimer Feld 230, 69120 Heidelberg, Germany; Gregor Mendel Institute (GMI), Austrian Academy of Sciences, Vienna Biocenter (VBC), Dr. Bohr-Gasse 3, 1030 Vienna, Austria; Instituto de Biología Molecular y Celular de Plantas (IBMCP), l’Enginyer, Carrer de l’Enginyer Fausto Elio, 24, 46011. Universitat Politècnica de València. València, Spain; Novosibirsk State University, Novosibirsk 630090, Russia; Institute of Cytology and Genetics SB RAS, Novosibirsk 630090, Russia

## Abstract

Genome-wide gene expression maps with a high spatial resolution have substantially accelerated molecular plant science. However, the number of characterized tissues and growth stages is still small because of the limited accessibility of most tissues for protoplast isolation. Here, we provide gene expression profiles of the mature inflorescence stem of *Arabidopsis thaliana* covering a comprehensive set of distinct tissues. By combining fluorescence-activated nucleus sorting and laser-capture microdissection with next generation RNA sequencing, we characterize transcriptomes of xylem vessels, fibers, the proximal and the distal cambium, phloem, phloem cap, pith, starch sheath, and epidermis cells. Our analyses classify more than 15,000 genes as being differentially expressed among different stem tissues and reveal known and novel tissue-specific cellular signatures. By determining transcription factor binding regions enriched in promoter regions of differentially expressed genes, we furthermore provide candidates for tissue-specific transcriptional regulators. Our datasets predict expression profiles of an exceptional amount of genes and allow generating hypotheses toward the spatial organization of physiological processes. Moreover, we demonstrate that information on gene expression in a broad range of mature plant tissues can be established with high spatial resolution by nuclear mRNA profiling.

**One sentence summary:** A genome-wide high-resolution gene expression map of the Arabidopsis inflorescence stem is established.
