## Supplemental Dataset 1 for "Tissue-specific transcriptome profiling of the *Arabidopsis thaliana* inflorescence stem reveals local cellular signatures"

### Sheet: NST3
Supplemental Data. Shi et al.
Gene ID	baseMean	log2FoldChange	lfcSE	stat	pvalue	padj
AT3G45840	17.8151	6.77411	1.69319	4.0008	6.31298e-05	0.0286722
AT5G32267	24.0501	6.61014	1.45339	4.54808	5.41365e-06	0.00598656
AT1G55390	23.7005	6.60328	1.40441	4.70181	2.5787e-06	0.00354819
AT4G15300	14.6265	6.50143	1.66359	3.90808	9.30334e-05	0.0347972
AT1G17345	14.2054	6.43606	1.73534	3.70882	0.000208231	0.0477703
AT1G02570	19.9771	6.33732	1.4675	4.31844	1.57139e-05	0.0120969
AT3G57130	38.9483	6.07948	1.19779	5.07558	3.86324e-07	0.00089325
AT2G02300	15.3951	5.94259	1.54983	3.83435	0.000125895	0.0399853
AT5G39220	15.1102	5.93299	1.53614	3.86227	0.000112336	0.0386102
AT4G39790	13.2528	5.7521	1.48663	3.86923	0.00010918	0.0386102
AT2G39040	17.349	5.66984	1.46732	3.86408	0.000111508	0.0386102
AT2G34030	24.5433	5.57738	1.48689	3.75103	0.00017611	0.0461772
AT3G44215	25.5593	5.21482	1.38469	3.76606	0.000165845	0.0444011
AT3G44960	20.8025	4.48932	1.20468	3.72656	0.000194112	0.0477703
AT3G09120	19.2706	4.37157	1.145	3.81796	0.000134558	0.0412332
AT3G02110	45.8273	3.35362	0.897015	3.73864	0.000185016	0.0477213
AT1G76870	129.134	3.24399	0.814625	3.98218	6.82849e-05	0.0294366
AT2G31945	166.772	2.68996	0.662176	4.06231	4.85891e-05	0.0262939
AT1G28080	130.92	2.66194	0.642494	4.14314	3.42586e-05	0.0202635
AT1G68730	208.495	2.64074	0.594138	4.44465	8.80332e-06	0.00819806
AT5G42210	349.101	2.18898	0.588859	3.71733	0.00020134	0.0477703
AT1G54280	207.491	2.14048	0.557907	3.83662	0.000124739	0.0399853
AT1G64060	515.445	2.01635	0.52625	3.83154	0.000127342	0.0399853

### Sheet: SMXL5
Gene ID	baseMean	log2FoldChange	lfcSE	stat	pvalue	padj
AT5G01370	77.5834	3.20337	0.498123	6.43087	1.26878e-10	1.30253e-06
AT1G14630	39.7143	2.64414	0.524478	5.04147	4.61958e-07	0.000790411
AT3G30830	39.8253	2.44729	0.638653	3.83195	0.00012713	0.040643
AT4G20140	74.1295	2.35749	0.49506	4.76203	1.91655e-06	0.0022708
AT5G40790	114.772	1.91592	0.347578	5.51221	3.5435e-08	9.79149e-05
AT3G25660	39.1676	1.80609	0.470128	3.84169	0.000122189	0.0398218
AT5G57130	375.186	1.74938	0.254874	6.86372	6.70924e-12	1.37754e-07
AT1G60390	55.0951	1.69898	0.401537	4.23119	2.32458e-05	0.0144631
AT1G46264	48.7101	1.65469	0.414025	3.99659	6.42612e-05	0.0269268
AT2G26420	51.565	1.62639	0.424756	3.829	0.000128667	0.040643
AT2G28810	118.207	1.61933	0.368085	4.39933	1.08586e-05	0.00891797
AT4G37730	106.181	1.59834	0.331291	4.82457	1.40303e-06	0.00192047
AT4G39190	247.501	1.58136	0.248435	6.36528	1.94935e-10	1.33413e-06
AT4G19230	250.631	1.57424	0.279638	5.62957	1.80662e-08	7.43054e-05
AT3G15680	82.9057	1.51107	0.371777	4.06446	4.81431e-05	0.0214886
AT5G23100	135.207	1.46633	0.353722	4.14541	3.39201e-05	0.0174862
AT2G33620	335.298	1.44273	0.258355	5.58428	2.34677e-08	8.03064e-05
AT1G32190	118.249	1.42047	0.336399	4.22257	2.41528e-05	0.0145854
AT2G37460	198.292	1.40816	0.266492	5.28406	1.2635e-07	0.000259422
AT5G20635	157.703	1.38347	0.357782	3.86679	0.000110276	0.0371179
AT1G68330	83.6183	1.35628	0.350432	3.87032	0.000108694	0.0371179
AT4G01440	135.753	1.31028	0.286199	4.57821	4.68966e-06	0.00437673
AT1G73850	219.416	1.25326	0.304806	4.11165	3.92841e-05	0.0192043
AT1G61600	127.054	1.24207	0.320078	3.88052	0.000104232	0.0371179
AT1G08230	145.346	1.20551	0.279925	4.30656	1.65813e-05	0.0118631
AT5G23810	138.544	1.2004	0.316388	3.79407	0.000148198	0.0447472
AT4G01450	163.556	1.18415	0.292093	4.05401	5.03468e-05	0.0218826
AT1G57800	136.634	1.16499	0.306461	3.80144	0.00014386	0.0440855
AT4G18280	166.596	1.13292	0.2569	4.40996	1.03391e-05	0.00884511
AT5G03610	163.816	1.11427	0.289751	3.84559	0.000120262	0.0398218
AT3G22810	161.229	1.1102	0.263657	4.21077	2.545e-05	0.0149297
AT5G20540	280.958	1.10713	0.233915	4.73303	2.21196e-06	0.0022708
AT4G18890	354.945	1.09851	0.277303	3.96141	7.45078e-05	0.0305959
AT3G14990	155.577	1.09518	0.28172	3.88748	0.000101291	0.0371179
AT1G66180	453.848	1.06442	0.256855	4.14406	3.41203e-05	0.0174862
AT2G39700	301.835	1.00231	0.247468	4.05028	5.11575e-05	0.0218826
AT3G12920	193.555	0.983941	0.253548	3.88069	0.00010416	0.0371179
AT5G64310	249.204	0.980318	0.253437	3.8681	0.000109688	0.0371179
AT5G02380	403.171	0.965316	0.245764	3.92782	8.57198e-05	0.0338461
AT2G47160	362.161	0.923359	0.235638	3.91855	8.90848e-05	0.0345111

### Sheet: APL
Gene ID	baseMean	log2FoldChange	lfcSE	stat	pvalue	padj
AT2G40390	31.7332	6.11849	1.27841	4.78602	1.70121e-06	0.00110436
AT1G51300	19.0966	5.43422	1.3203	4.11588	3.85697e-05	0.0132731
AT2G06765	18.5691	4.56393	1.20021	3.80262	0.000143172	0.0329793
AT3G58720	794.212	4.43059	0.463901	9.55072	1.28795e-21	9.19692e-18
AT4G16008	405.167	4.41422	0.444797	9.92412	3.26988e-23	3.11325e-19
AT1G13130	26.1529	4.31301	1.15818	3.72395	0.000196127	0.0408903
AT3G03910	172.553	4.18237	0.48431	8.63573	5.83554e-18	2.77801e-14
AT3G31990	59.3612	4.11761	0.774595	5.31582	1.06178e-07	8.66507e-05
AT4G15700	216.237	3.98365	0.551993	7.21686	5.32018e-13	1.01307e-09
AT5G55010	120.402	3.95017	0.554255	7.12698	1.02596e-12	1.62802e-09
AT5G27690	629.782	3.85998	0.514549	7.50167	6.30097e-14	1.49979e-10
AT4G15660	160.194	3.78679	0.475988	7.95563	1.78217e-15	5.09042e-12
AT1G24575	290.349	3.73098	0.444433	8.39494	4.66139e-17	1.90205e-13
AT2G46630	2012.86	3.70961	0.479726	7.73277	1.05233e-14	2.73253e-11
AT4G08430	27.1509	3.70306	1.00427	3.68731	0.000226636	0.0440734
AT4G00890	54.2479	3.69031	0.899171	4.10413	4.05841e-05	0.0138
AT4G15670	24.0048	3.65658	0.99641	3.66976	0.000242783	0.0462307
AT2G40010	19.3854	3.60571	0.984776	3.66146	0.000250786	0.0468182
AT5G52140	23.8419	3.58717	0.988218	3.62994	0.000283492	0.0499838
AT2G39850	4494.33	3.57755	0.334496	10.6953	1.0704e-26	3.05738e-22
AT5G64687	152.394	3.49471	0.627617	5.56821	2.57368e-08	2.62543e-05
AT4G00780	438.433	3.43311	0.379716	9.04126	1.54882e-19	8.84782e-16
AT2G36650	1216.14	3.42949	0.417534	8.21367	2.14526e-16	7.65937e-13
AT1G12880	720.873	3.40807	0.455228	7.48652	7.07254e-14	1.55394e-10
AT5G25850	25.3508	3.35733	0.903453	3.71611	0.000202314	0.0413682
AT5G46240	1007.67	3.17893	0.489392	6.49568	8.26604e-11	1.1243e-07
AT5G45520	920.037	3.17174	0.567007	5.59384	2.22102e-08	2.53756e-05
AT3G50990	36.4415	3.15098	0.751554	4.19261	2.75759e-05	0.0103638
AT4G00670	101.427	3.12819	0.575553	5.4351	5.47659e-08	4.88837e-05
AT1G10155	94.6812	3.08417	0.557188	5.53523	3.10821e-08	2.95932e-05
AT1G45201	1425.96	3.08191	0.307	10.0388	1.02924e-23	1.46991e-19
AT5G55000	228.392	3.06838	0.462427	6.63539	3.2364e-11	4.62206e-08
AT3G25570	111.697	3.06623	0.615976	4.97784	6.42977e-07	0.000447936
AT2G16740	246.776	3.04762	0.44918	6.78486	1.16197e-11	1.74681e-08
AT2G34530	43.0177	3.04717	0.761075	4.00377	6.23415e-05	0.0183573
AT5G19040	298.928	3.04356	0.54892	5.54463	2.94573e-08	2.90134e-05
AT5G02600	703.56	2.94517	0.363152	8.11001	5.06139e-16	1.60632e-12
AT5G39330	374.252	2.92989	0.408026	7.18063	6.93895e-13	1.23873e-09
AT5G48690	160.516	2.9068	0.767192	3.78889	0.000151322	0.0343034
AT3G43890	35.8553	2.8883	0.772626	3.73828	0.00018528	0.0392011
AT3G10680	491.335	2.8802	0.632656	4.55255	5.30002e-06	0.00291124
AT5G02660	51.0185	2.85419	0.700469	4.07468	4.60782e-05	0.0146237
AT3G58710	663.479	2.85009	0.460102	6.19447	5.84827e-10	7.59292e-07
AT5G50800	166.428	2.82697	0.628465	4.4982	6.85297e-06	0.00355893
AT4G24450	744.765	2.76834	0.370262	7.47669	7.6215e-14	1.55495e-10
AT4G02810	63.1756	2.75283	0.604138	4.55662	5.1983e-06	0.00291124
AT1G01070	133.518	2.66557	0.506948	5.25808	1.45566e-07	0.000115494
AT3G61210	184.411	2.63873	0.525466	5.0217	5.1216e-07	0.000365721
AT5G01480	92.3995	2.63454	0.659043	3.99753	6.40077e-05	0.0186556
AT1G51538	55.3782	2.62258	0.588549	4.45601	8.35001e-06	0.00418424
AT2G03500	223.083	2.61596	0.640546	4.08395	4.42757e-05	0.0142095
AT1G69970	90.33	2.61466	0.605074	4.32123	1.55159e-05	0.00681818
AT5G43370	108.214	2.61038	0.590817	4.41825	9.95041e-06	0.00473689
AT5G49660	440.19	2.61017	0.365093	7.14933	8.72055e-13	1.46521e-09
AT4G19050	168.735	2.59299	0.584799	4.43398	9.25077e-06	0.00447847
AT4G18920	57.0451	2.57952	0.638363	4.04084	5.32597e-05	0.0160624
AT1G64370	436.22	2.55558	0.473678	5.39519	6.84512e-08	5.75051e-05
AT1G04983	70.4791	2.53811	0.677392	3.74688	0.000179047	0.0390391
AT4G03885	39.352	2.51071	0.648279	3.87289	0.000107552	0.0279274
AT1G29520	265.853	2.48212	0.682053	3.63918	0.000273503	0.0491325
AT1G51790	82.6751	2.46538	0.54469	4.5262	6.00524e-06	0.00323637
AT5G54660	168.505	2.45273	0.439036	5.58662	2.31525e-08	2.54348e-05
AT4G10310	233.955	2.40293	0.587969	4.08683	4.37301e-05	0.0142095
AT1G23330	81.6593	2.34322	0.560146	4.18322	2.87406e-05	0.0105927
AT5G40800	86.4733	2.31305	0.626459	3.69226	0.000222268	0.0437837
AT4G18660	69.3581	2.29976	0.601564	3.82296	0.000131859	0.0313857
AT3G43573	58.2563	2.28633	0.595139	3.84167	0.000122199	0.0300894
AT5G18970	276.634	2.22459	0.611818	3.63603	0.000276869	0.0494264
AT2G15310	65.6017	2.21381	0.572139	3.86936	0.00010912	0.0280793
AT4G37400	197.99	2.20711	0.396312	5.56912	2.56033e-08	2.62543e-05
AT1G61760	58.2101	2.20493	0.602676	3.65857	0.000253625	0.0470409
AT3G12750	467.833	2.19948	0.524382	4.19443	2.73561e-05	0.0103638
AT3G15500	75.2904	2.198	0.536322	4.09829	4.1622e-05	0.0139865
AT1G37120	59.6609	2.1949	0.601272	3.65043	0.000261806	0.0476303
AT1G08237	60.4617	2.18532	0.588155	3.71555	0.000202764	0.0413682
AT1G37113	245.087	2.17637	0.379368	5.73684	9.64616e-09	1.14801e-05
AT4G36710	199.481	2.15016	0.443505	4.8481	1.24647e-06	0.00084769
AT5G39050	100.42	2.11812	0.497072	4.2612	2.03333e-05	0.00831395
AT5G17450	119.703	2.11687	0.533275	3.96956	7.20053e-05	0.0205669
AT5G24920	124.91	2.09476	0.484468	4.32382	1.53347e-05	0.00681818
AT3G10310	143.985	2.07492	0.562897	3.68614	0.000227683	0.0440734
AT5G64540	105.784	2.04395	0.5195	3.93447	8.33822e-05	0.0231228
AT1G29570	54.0204	2.03789	0.55116	3.69745	0.000217773	0.0431963
AT1G10380	148.168	2.02907	0.468426	4.33167	1.47984e-05	0.00670933
AT1G32240	334.234	2.02612	0.397141	5.10178	3.36481e-07	0.000252213
AT5G64250	486.284	2.01788	0.434065	4.64879	3.33889e-06	0.00202912
AT2G02230	453.147	2.01527	0.395353	5.09739	3.44372e-07	0.000252213
AT1G75260	100.3	2.00936	0.462525	4.34433	1.39704e-05	0.00651733
AT4G19840	367.42	1.99003	0.368009	5.40757	6.38858e-08	5.52961e-05
AT1G07400	137.833	1.97635	0.532817	3.70925	0.000207876	0.0418406
AT1G67870	1831.8	1.97111	0.323298	6.09688	1.08161e-09	1.34321e-06
AT5G43380	216.468	1.97059	0.413207	4.76901	1.85137e-06	0.00117513
AT4G37180	134.077	1.94136	0.519258	3.73872	0.000184961	0.0392011
AT3G46130	573.104	1.93763	0.417661	4.63924	3.49698e-06	0.00208092
AT5G64240	362.997	1.89906	0.366798	5.17741	2.24987e-07	0.000173684
AT4G07454	60.6829	1.87343	0.508342	3.68537	0.000228368	0.0440734
AT1G73040	141.499	1.84912	0.479286	3.85807	0.000114285	0.0286707
AT4G34560	138.633	1.82234	0.463543	3.93133	8.44772e-05	0.0232012
AT4G16790	228.336	1.79394	0.491687	3.64855	0.000263724	0.0476756
AT5G57350	526.518	1.76426	0.391091	4.51112	6.4486e-06	0.00341095
AT1G47395	194.552	1.73446	0.42378	4.09283	4.26138e-05	0.0141532
AT1G67860	271.478	1.72373	0.452339	3.8107	0.000138576	0.03218
AT5G65140	179.909	1.69622	0.393938	4.30579	1.66389e-05	0.00720088
AT1G15960	419.05	1.69248	0.43872	3.85776	0.00011443	0.0286707
AT5G39340	357.62	1.62996	0.367108	4.44	8.99609e-06	0.00443026
AT3G28705	190.896	1.62491	0.436989	3.71842	0.000200476	0.0413682
AT2G23950	318.318	1.60303	0.38063	4.21152	2.53659e-05	0.00992501
AT3G30340	100.284	1.59462	0.421461	3.78355	0.000154605	0.0347715
AT5G11090	1726.95	1.57934	0.373857	4.22446	2.39519e-05	0.00950193
AT5G37500	726.674	1.55593	0.364749	4.26577	1.99216e-05	0.00831395
AT1G67865	2546.15	1.5359	0.360476	4.26074	2.03752e-05	0.00831395
AT1G54560	166.294	1.49695	0.390205	3.83632	0.000124894	0.0302551
AT3G54390	596.387	1.49618	0.388171	3.85442	0.000116005	0.0288126
AT1G62320	147.632	1.41964	0.381132	3.72479	0.000195474	0.0408903
AT4G00760	450.295	1.35199	0.369944	3.65458	0.000257599	0.0471653
