## Supplemental Dataset 9 for "Tissue-specific transcriptome profiling of the *Arabidopsis thaliana* inflorescence stem reveals local cellular signatures"

### Sheet: PhloemCap
Supplemental Data. Shi et al.
Analysis Type:	PANTHER Overrepresentation Test (Released 20190517)
Annotation Version and Release Date:	GO Ontology database Released 2019-02-02
Analyzed List:	Phloem Cap (Arabidopsis thaliana)
Reference List:	Arabidopsis thaliana (all genes in database)
Test Type:	FISHER
Correction:	BONFERRONI
Bonferroni count:	2716
GO biological process complete	Arabidopsis thaliana - REFLIST (27581)	phloem cap (566)	phloem cap (expected)	phloem cap (over/under)	phloem cap (fold Enrichment)	phloem cap (P-value)
regulation of pollen tube growth (GO:0080092)	33	14	0.68	+	20.67	7.61e-10
regulation of glucosinolate biosynthetic process (GO:0010439)	12	5	0.25	+	20.3	0.0444
S-glycoside biosynthetic process (GO:0016144)	42	16	0.86	+	18.56	5.77e-11
glucosinolate biosynthetic process (GO:0019761)	42	16	0.86	+	18.56	5.77e-11
glycosinolate biosynthetic process (GO:0019758)	42	16	0.86	+	18.56	5.77e-11
regulation of cell development (GO:0060284)	37	14	0.76	+	18.44	2.67e-09
regulation of cell morphogenesis involved in differentiation (GO:0010769)	37	14	0.76	+	18.44	2.67e-09
response to insect (GO:0009625)	31	9	0.64	+	14.15	0.000215
glycosyl compound biosynthetic process (GO:1901659)	63	17	1.29	+	13.15	9.68e-10
regulation of unidimensional cell growth (GO:0051510)	64	14	1.31	+	10.66	1.29e-06
pollen sperm cell differentiation (GO:0048235)	37	8	0.76	+	10.54	0.00774
regulation of cell differentiation (GO:0045595)	70	14	1.44	+	9.75	3.57e-06
regulation of pH (GO:0006885)	64	12	1.31	+	9.14	0.000102
regulation of cell morphogenesis (GO:0022604)	76	14	1.56	+	8.98	9.11e-06
pollen tube growth (GO:0009860)	127	22	2.61	+	8.44	8.99e-10
regulation of cell growth (GO:0001558)	102	16	2.09	+	7.64	5.53e-06
monovalent inorganic cation homeostasis (GO:0055067)	83	13	1.7	+	7.63	0.000183
pollen tube development (GO:0048868)	180	27	3.69	+	7.31	4.19e-11
cell tip growth (GO:0009932)	154	23	3.16	+	7.28	4.09e-09
S-glycoside metabolic process (GO:0016143)	137	20	2.81	+	7.11	1.7e-07
glucosinolate metabolic process (GO:0019760)	137	20	2.81	+	7.11	1.7e-07
glycosinolate metabolic process (GO:0019757)	137	20	2.81	+	7.11	1.7e-07
developmental cell growth (GO:0048588)	185	25	3.8	+	6.59	3.22e-09
sulfur compound biosynthetic process (GO:0044272)	142	19	2.91	+	6.52	1.92e-06
transmembrane receptor protein tyrosine kinase signaling pathway (GO:0007169)	127	16	2.61	+	6.14	9.15e-05
multi-multicellular organism process (GO:0044706)	254	32	5.21	+	6.14	1.28e-11
pollination (GO:0009856)	254	32	5.21	+	6.14	1.28e-11
enzyme linked receptor protein signaling pathway (GO:0007167)	129	16	2.65	+	6.04	0.000112
cell surface receptor signaling pathway (GO:0007166)	137	16	2.81	+	5.69	0.000238
regulation of developmental growth (GO:0048638)	149	17	3.06	+	5.56	0.000129
regulation of anatomical structure morphogenesis (GO:0022603)	147	16	3.02	+	5.3	0.000574
cell morphogenesis involved in differentiation (GO:0000904)	218	23	4.47	+	5.14	2.26e-06
glycosyl compound metabolic process (GO:1901657)	205	21	4.21	+	4.99	1.98e-05
secondary metabolite biosynthetic process (GO:0044550)	180	17	3.69	+	4.6	0.00153
unidimensional cell growth (GO:0009826)	278	26	5.7	+	4.56	1.95e-06
developmental growth involved in morphogenesis (GO:0060560)	321	28	6.59	+	4.25	1.86e-06
cell development (GO:0048468)	301	26	6.18	+	4.21	9.15e-06
cation homeostasis (GO:0055080)	232	20	4.76	+	4.2	0.000611
regulation of growth (GO:0040008)	246	21	5.05	+	4.16	0.000356
inorganic ion homeostasis (GO:0098771)	245	20	5.03	+	3.98	0.00136
ion homeostasis (GO:0050801)	277	22	5.68	+	3.87	0.000573
cell growth (GO:0016049)	362	28	7.43	+	3.77	2.18e-05
developmental growth (GO:0048589)	370	28	7.59	+	3.69	3.38e-05
cell morphogenesis (GO:0000902)	365	27	7.49	+	3.6	9.56e-05
chemical homeostasis (GO:0048878)	393	27	8.06	+	3.35	0.000389
cellular component morphogenesis (GO:0032989)	401	27	8.23	+	3.28	0.000566
growth (GO:0040007)	416	28	8.54	+	3.28	0.00034
sulfur compound metabolic process (GO:0006790)	378	25	7.76	+	3.22	0.00217
cell differentiation (GO:0030154)	661	42	13.56	+	3.1	1.2e-06
regulation of cellular component organization (GO:0051128)	403	25	8.27	+	3.02	0.00641
secondary metabolic process (GO:0019748)	371	23	7.61	+	3.02	0.0163
homeostatic process (GO:0042592)	540	32	11.08	+	2.89	0.000661
cellular developmental process (GO:0048869)	872	46	17.89	+	2.57	6.01e-05
protein phosphorylation (GO:0006468)	892	45	18.31	+	2.46	0.000229
phosphorylation (GO:0016310)	1184	49	24.3	+	2.02	0.0167
multi-organism process (GO:0051704)	1482	59	30.41	+	1.94	0.00613

### Sheet: Pith
Analysis Type:	PANTHER Overrepresentation Test (Released 20190517)
Annotation Version and Release Date:	GO Ontology database Released 2019-02-02
Analyzed List:	pith (Arabidopsis thaliana)
Reference List:	Arabidopsis thaliana (all genes in database)
Test Type:	FISHER
Correction:	BONFERRONI
Bonferroni count:	2716
GO biological process complete	Arabidopsis thaliana - REFLIST (27581)	pith (1584)	pith (expected)	pith (over/under)	pith (fold Enrichment)	pith (P-value)
plant-type hypersensitive response (GO:0009626)	57	17	3.27	+	5.19	0.000929
host programmed cell death induced by symbiont (GO:0034050)	58	17	3.33	+	5.1	0.00114
programmed cell death (GO:0012501)	90	21	5.17	+	4.06	0.00136
cell death (GO:0008219)	111	23	6.37	+	3.61	0.00241
immune response (GO:0006955)	302	48	17.34	+	2.77	1.01e-05
innate immune response (GO:0045087)	296	47	17	+	2.76	1.5e-05
immune system process (GO:0002376)	359	52	20.62	+	2.52	4.36e-05
defense response to bacterium (GO:0042742)	393	54	22.57	+	2.39	0.000109
response to fungus (GO:0009620)	310	41	17.8	+	2.3	0.0114
response to antibiotic (GO:0046677)	304	40	17.46	+	2.29	0.0166
response to organic cyclic compound (GO:0014070)	327	42	18.78	+	2.24	0.0194
response to bacterium (GO:0009617)	493	63	28.31	+	2.23	0.000107
defense response to other organism (GO:0098542)	682	86	39.17	+	2.2	6.46e-07
defense response (GO:0006952)	1145	142	65.76	+	2.16	1.84e-12
response to external biotic stimulus (GO:0043207)	988	118	56.74	+	2.08	6.38e-09
response to other organism (GO:0051707)	988	118	56.74	+	2.08	6.38e-09
response to biotic stimulus (GO:0009607)	989	118	56.8	+	2.08	6.56e-09
response to external stimulus (GO:0009605)	1387	155	79.66	+	1.95	2.05e-10
response to salt stress (GO:0009651)	590	65	33.88	+	1.92	0.00804
response to osmotic stress (GO:0006970)	666	73	38.25	+	1.91	0.00249
response to drug (GO:0042493)	593	64	34.06	+	1.88	0.0192
response to oxygen-containing compound (GO:1901700)	1595	163	91.6	+	1.78	4.33e-08
response to acid chemical (GO:0001101)	1178	120	67.65	+	1.77	3.45e-05
response to stress (GO:0006950)	3157	307	181.31	+	1.69	2.21e-15
protein phosphorylation (GO:0006468)	892	86	51.23	+	1.68	0.0291
multi-organism process (GO:0051704)	1482	138	85.11	+	1.62	0.000359
response to organic substance (GO:0010033)	1915	177	109.98	+	1.61	7.64e-06
response to abiotic stimulus (GO:0009628)	2099	187	120.55	+	1.55	3.29e-05
response to endogenous stimulus (GO:0009719)	1615	139	92.75	+	1.5	0.0207
cell communication (GO:0007154)	1622	139	93.15	+	1.49	0.022
response to hormone (GO:0009725)	1599	137	91.83	+	1.49	0.0249
response to chemical (GO:0042221)	2776	234	159.43	+	1.47	3.1e-05
response to stimulus (GO:0050896)	5729	470	329.02	+	1.43	1.64e-12
