## Supplemental Dataset 11 for "Tissue-specific transcriptome profiling of the *Arabidopsis thaliana* inflorescence stem reveals local cellular signatures"

### Sheet: NST3
Supplemental Data. Shi et al.
Analysis Type:	PANTHER Overrepresentation Test (Released 20190517)
Annotation Version and Release Date:	GO Ontology database Released 2019-02-02
Analyzed List:	NST3 (Arabidopsis thaliana)
Reference List:	Arabidopsis thaliana (all genes in database)
Test Type:	FISHER
Correction:	BONFERRONI
Bonferroni count:	2716
GO biological process complete	Arabidopsis thaliana - REFLIST (27581)	NST3 (933)	NST3 (expected)	NST3 (over/under)	NST3 (fold Enrichment)	NST3 (P-value)
photosynthesis, light harvesting in photosystem I (GO:0009768)	24	16	0.81	+	19.71	1.24e-10
protein-chromophore linkage (GO:0018298)	28	14	0.95	+	14.78	8.96e-08
sulfate assimilation (GO:0000103)	15	7	0.51	+	13.8	0.0118
carbon fixation (GO:0015977)	20	9	0.68	+	13.3	0.000624
photosynthesis, light harvesting (GO:0009765)	46	20	1.56	+	12.85	4.31e-11
S-glycoside biosynthetic process (GO:0016144)	42	18	1.42	+	12.67	1.08e-09
glucosinolate biosynthetic process (GO:0019761)	42	18	1.42	+	12.67	1.08e-09
glycosinolate biosynthetic process (GO:0019758)	42	18	1.42	+	12.67	1.08e-09
response to low light intensity stimulus (GO:0009645)	19	8	0.64	+	12.45	0.00442
photosystem II assembly (GO:0010207)	22	8	0.74	+	10.75	0.0107
glycosyl compound biosynthetic process (GO:1901659)	63	21	2.13	+	9.85	6.56e-10
photosynthesis, light reaction (GO:0019684)	127	40	4.3	+	9.31	5.51e-20
photosynthetic electron transport chain (GO:0009767)	39	12	1.32	+	9.1	0.000187
photosynthesis (GO:0015979)	189	57	6.39	+	8.92	1.35e-28
response to insect (GO:0009625)	31	9	1.05	+	8.58	0.0123
translational elongation (GO:0006414)	47	13	1.59	+	8.18	0.000153
cytoplasmic translation (GO:0002181)	56	15	1.89	+	7.92	2.12e-05
ribosomal large subunit assembly (GO:0000027)	42	11	1.42	+	7.74	0.00255
ribosomal small subunit assembly (GO:0000028)	36	9	1.22	+	7.39	0.0345
response to high light intensity (GO:0009644)	81	20	2.74	+	7.3	2.4e-07
sulfur compound biosynthetic process (GO:0044272)	142	34	4.8	+	7.08	1.43e-13
ribosome assembly (GO:0042255)	84	20	2.84	+	7.04	4.19e-07
ribosomal large subunit biogenesis (GO:0042273)	92	21	3.11	+	6.75	2.87e-07
response to far red light (GO:0010218)	51	11	1.73	+	6.38	0.013
translation (GO:0006412)	552	119	18.67	+	6.37	1.61e-49
peptide biosynthetic process (GO:0043043)	557	120	18.84	+	6.37	6.05e-50
sulfur amino acid metabolic process (GO:0000096)	58	12	1.96	+	6.12	0.00708
amide biosynthetic process (GO:0043604)	615	121	20.8	+	5.82	9.63e-47
peptide metabolic process (GO:0006518)	633	124	21.41	+	5.79	7.92e-48
response to blue light (GO:0009637)	93	18	3.15	+	5.72	5.81e-05
response to red light (GO:0010114)	69	13	2.33	+	5.57	0.00681
response to light intensity (GO:0009642)	156	29	5.28	+	5.5	7.31e-09
ribosomal small subunit biogenesis (GO:0042274)	84	15	2.84	+	5.28	0.00213
ribosome biogenesis (GO:0042254)	381	67	12.89	+	5.2	4.53e-22
cellular amide metabolic process (GO:0043603)	755	127	25.54	+	4.97	9.92e-43
secondary metabolite biosynthetic process (GO:0044550)	180	30	6.09	+	4.93	3.5e-08
generation of precursor metabolites and energy (GO:0006091)	352	58	11.91	+	4.87	1.42e-17
S-glycoside metabolic process (GO:0016143)	137	22	4.63	+	4.75	3.39e-05
glucosinolate metabolic process (GO:0019760)	137	22	4.63	+	4.75	3.39e-05
glycosinolate metabolic process (GO:0019757)	137	22	4.63	+	4.75	3.39e-05
ribonucleoprotein complex biogenesis (GO:0022613)	463	70	15.66	+	4.47	8.75e-20
electron transport chain (GO:0022900)	101	15	3.42	+	4.39	0.0162
cellular response to light stimulus (GO:0071482)	115	17	3.89	+	4.37	0.0042
cellular response to radiation (GO:0071478)	122	17	4.13	+	4.12	0.00863
response to cadmium ion (GO:0046686)	345	48	11.67	+	4.11	1.31e-11
organonitrogen compound biosynthetic process (GO:1901566)	1320	179	44.65	+	4.01	5.83e-50
ribonucleoprotein complex assembly (GO:0022618)	170	23	5.75	+	4	0.000271
response to cytokinin (GO:0009735)	231	31	7.81	+	3.97	2.02e-06
ribonucleoprotein complex subunit organization (GO:0071826)	179	24	6.06	+	3.96	0.000168
glycosyl compound metabolic process (GO:1901657)	205	27	6.93	+	3.89	3.57e-05
response to light stimulus (GO:0009416)	739	95	25	+	3.8	5.25e-23
response to red or far red light (GO:0009639)	215	27	7.27	+	3.71	8.76e-05
response to radiation (GO:0009314)	760	95	25.71	+	3.7	3.4e-22
sulfur compound metabolic process (GO:0006790)	378	47	12.79	+	3.68	1.03e-09
response to carbohydrate (GO:0009743)	145	18	4.91	+	3.67	0.0193
organelle assembly (GO:0070925)	171	21	5.78	+	3.63	0.004
cellular nitrogen compound biosynthetic process (GO:0044271)	1211	148	40.97	+	3.61	1.48e-35
response to metal ion (GO:0010038)	478	58	16.17	+	3.59	4.52e-12
response to wounding (GO:0009611)	216	26	7.31	+	3.56	0.000335
cellular response to environmental stimulus (GO:0104004)	192	23	6.49	+	3.54	0.0019
cellular response to abiotic stimulus (GO:0071214)	192	23	6.49	+	3.54	0.0019
rRNA processing (GO:0006364)	214	23	7.24	+	3.18	0.0102
response to jasmonic acid (GO:0009753)	217	23	7.34	+	3.13	0.0126
cellular macromolecule biosynthetic process (GO:0034645)	1214	128	41.07	+	3.12	1.5e-24
rRNA metabolic process (GO:0016072)	220	23	7.44	+	3.09	0.0155
response to cold (GO:0009409)	428	44	14.48	+	3.04	1.59e-06
secondary metabolic process (GO:0019748)	371	38	12.55	+	3.03	2.59e-05
macromolecule biosynthetic process (GO:0009059)	1262	128	42.69	+	3	4.03e-23
response to antibiotic (GO:0046677)	304	30	10.28	+	2.92	0.00189
defense response to bacterium (GO:0042742)	393	38	13.29	+	2.86	0.000105
response to inorganic substance (GO:0010035)	945	90	31.97	+	2.82	8.84e-14
gene expression (GO:0010467)	1523	144	51.52	+	2.8	1.26e-23
response to temperature stimulus (GO:0009266)	622	58	21.04	+	2.76	1.02e-07
cellular protein-containing complex assembly (GO:0034622)	434	40	14.68	+	2.72	0.000153
organic hydroxy compound metabolic process (GO:1901615)	297	27	10.05	+	2.69	0.027
response to oxidative stress (GO:0006979)	425	37	14.38	+	2.57	0.00224
response to water deprivation (GO:0009414)	346	30	11.7	+	2.56	0.0302
protein-containing complex assembly (GO:0065003)	486	42	16.44	+	2.55	0.000423
drug metabolic process (GO:0017144)	409	35	13.84	+	2.53	0.00588
response to abiotic stimulus (GO:0009628)	2099	179	71	+	2.52	2.37e-25
response to bacterium (GO:0009617)	493	42	16.68	+	2.52	0.00057
response to water (GO:0009415)	353	30	11.94	+	2.51	0.0373
cellular biosynthetic process (GO:0044249)	2518	213	85.18	+	2.5	8.62e-31
organic substance biosynthetic process (GO:1901576)	2664	225	90.12	+	2.5	1.09e-32
response to salt stress (GO:0009651)	590	49	19.96	+	2.46	0.000135
biosynthetic process (GO:0009058)	2782	231	94.11	+	2.45	8.52e-33
response to drug (GO:0042493)	593	49	20.06	+	2.44	0.000149
organic acid metabolic process (GO:0006082)	1011	82	34.2	+	2.4	9.52e-09
protein-containing complex subunit organization (GO:0043933)	570	46	19.28	+	2.39	0.000654
oxoacid metabolic process (GO:0043436)	1009	81	34.13	+	2.37	1.87e-08
cellular component biogenesis (GO:0044085)	1176	94	39.78	+	2.36	4.44e-10
small molecule biosynthetic process (GO:0044283)	629	50	21.28	+	2.35	0.000368
response to osmotic stress (GO:0006970)	666	51	22.53	+	2.26	0.000843
oxidation-reduction process (GO:0055114)	942	72	31.87	+	2.26	2.17e-06
defense response to other organism (GO:0098542)	682	52	23.07	+	2.25	0.00066
response to chemical (GO:0042221)	2776	207	93.91	+	2.2	8.96e-23
response to oxygen-containing compound (GO:1901700)	1595	117	53.96	+	2.17	9.5e-11
cellular protein metabolic process (GO:0044267)	2869	209	97.05	+	2.15	9.06e-22
response to acid chemical (GO:0001101)	1178	85	39.85	+	2.13	1.01e-06
carboxylic acid metabolic process (GO:0019752)	864	62	29.23	+	2.12	0.000385
small molecule metabolic process (GO:0044281)	1504	106	50.88	+	2.08	1.6e-08
organonitrogen compound metabolic process (GO:1901564)	4219	297	142.72	+	2.08	1.1e-31
carbohydrate derivative metabolic process (GO:1901135)	671	47	22.7	+	2.07	0.0251
cellular nitrogen compound metabolic process (GO:0034641)	2857	200	96.65	+	2.07	1.25e-18
response to organic substance (GO:0010033)	1915	134	64.78	+	2.07	2.81e-11
defense response (GO:0006952)	1145	80	38.73	+	2.07	1.38e-05
response to external biotic stimulus (GO:0043207)	988	69	33.42	+	2.06	0.000207
response to other organism (GO:0051707)	988	69	33.42	+	2.06	0.000207
response to biotic stimulus (GO:0009607)	989	69	33.46	+	2.06	0.000209
protein metabolic process (GO:0019538)	3183	217	107.67	+	2.02	2.17e-19
response to stress (GO:0006950)	3157	213	106.79	+	1.99	2.12e-18
response to hormone (GO:0009725)	1599	107	54.09	+	1.98	2.54e-07
response to endogenous stimulus (GO:0009719)	1615	108	54.63	+	1.98	2.01e-07
response to external stimulus (GO:0009605)	1387	91	46.92	+	1.94	2e-05
cellular response to chemical stimulus (GO:0070887)	963	60	32.58	+	1.84	0.0387
response to stimulus (GO:0050896)	5729	349	193.8	+	1.8	1.19e-26
cellular metabolic process (GO:0044237)	7144	414	241.66	+	1.71	1.92e-29
nitrogen compound metabolic process (GO:0006807)	5737	330	194.07	+	1.7	2.63e-20
cellular macromolecule metabolic process (GO:0044260)	3853	217	130.34	+	1.66	2.71e-10
metabolic process (GO:0008152)	8180	452	276.71	+	1.63	1.2e-28
organic substance metabolic process (GO:0071704)	7341	393	248.33	+	1.58	3.25e-20
cellular component organization or biogenesis (GO:0071840)	2836	146	95.94	+	1.52	0.00178
cellular process (GO:0009987)	10275	519	347.58	+	1.49	1.56e-25
primary metabolic process (GO:0044238)	6595	328	223.09	+	1.47	9.84e-11
macromolecule metabolic process (GO:0043170)	5005	248	169.31	+	1.46	1.1e-06
biological_process (GO:0008150)	21228	812	718.09	+	1.13	6.13e-11

### Sheet: VND7
Analysis Type:	PANTHER Overrepresentation Test (Released 20190517)
Annotation Version and Release Date:	GO Ontology database Released 2019-02-02
Analyzed List:	VND7 (Arabidopsis thaliana)
Reference List:	Arabidopsis thaliana (all genes in database)
Test Type:	FISHER
Correction:	BONFERRONI
Bonferroni count:	2716
GO biological process complete	Arabidopsis thaliana - REFLIST (27581)	VND7 (1391)	VND7 (expected)	VND7 (over/under)	VND7 (fold Enrichment)	VND7 (P-value)
xylem vessel member cell differentiation (GO:0048759)	9	7	0.45	+	15.42	0.0123
tracheary element differentiation (GO:1905177)	13	8	0.66	+	12.2	0.00873
xylan metabolic process (GO:0045491)	52	18	2.62	+	6.86	9.61e-06
xylan biosynthetic process (GO:0045492)	35	12	1.77	+	6.8	0.00425
plant-type secondary cell wall biogenesis (GO:0009834)	59	18	2.98	+	6.05	4.92e-05
hemicellulose metabolic process (GO:0010410)	78	20	3.93	+	5.08	9.56e-05
plant-type cell wall biogenesis (GO:0009832)	142	33	7.16	+	4.61	3.71e-08
movement of cell or subcellular component (GO:0006928)	97	21	4.89	+	4.29	0.000524
cell wall polysaccharide metabolic process (GO:0010383)	118	25	5.95	+	4.2	5.37e-05
cell wall polysaccharide biosynthetic process (GO:0070592)	77	16	3.88	+	4.12	0.0229
cell wall biogenesis (GO:0042546)	195	39	9.83	+	3.97	2.94e-08
plant-type cell wall organization or biogenesis (GO:0071669)	229	45	11.55	+	3.9	1.32e-09
trichome differentiation (GO:0010026)	82	16	4.14	+	3.87	0.0456
cellular component macromolecule biosynthetic process (GO:0070589)	82	16	4.14	+	3.87	0.0456
cell wall macromolecule biosynthetic process (GO:0044038)	82	16	4.14	+	3.87	0.0456
actin filament-based process (GO:0030029)	105	19	5.3	+	3.59	0.0199
cell wall macromolecule metabolic process (GO:0044036)	147	26	7.41	+	3.51	0.000659
cellular polysaccharide biosynthetic process (GO:0033692)	160	28	8.07	+	3.47	0.00028
plant-type cell wall organization (GO:0009664)	117	20	5.9	+	3.39	0.0244
supramolecular fiber organization (GO:0097435)	128	21	6.46	+	3.25	0.0257
cellular polysaccharide metabolic process (GO:0044264)	238	39	12	+	3.25	4.94e-06
polysaccharide biosynthetic process (GO:0000271)	180	29	9.08	+	3.19	0.000786
cell wall organization or biogenesis (GO:0071554)	430	69	21.69	+	3.18	7.47e-12
regulation of cellular component biogenesis (GO:0044087)	134	21	6.76	+	3.11	0.0476
cellular carbohydrate biosynthetic process (GO:0034637)	204	31	10.29	+	3.01	0.000973
carbohydrate biosynthetic process (GO:0016051)	316	45	15.94	+	2.82	1.46e-05
polysaccharide metabolic process (GO:0005976)	302	42	15.23	+	2.76	8.55e-05
cellular carbohydrate metabolic process (GO:0044262)	344	46	17.35	+	2.65	6.7e-05
cytoskeleton organization (GO:0007010)	221	29	11.15	+	2.6	0.0419
cell wall organization (GO:0071555)	260	34	13.11	+	2.59	0.00721
external encapsulating structure organization (GO:0045229)	296	36	14.93	+	2.41	0.0169
cell morphogenesis (GO:0000902)	365	42	18.41	+	2.28	0.00922
carbohydrate metabolic process (GO:0005975)	808	91	40.75	+	2.23	5.32e-08
cellular component morphogenesis (GO:0032989)	401	44	20.22	+	2.18	0.0239
tissue development (GO:0009888)	572	58	28.85	+	2.01	0.00753
anatomical structure morphogenesis (GO:0009653)	854	86	43.07	+	2	2.72e-05
cellular developmental process (GO:0048869)	872	86	43.98	+	1.96	8.73e-05
response to biotic stimulus (GO:0009607)	989	85	49.88	+	1.7	0.0211
response to external biotic stimulus (GO:0043207)	988	84	49.83	+	1.69	0.0297
response to other organism (GO:0051707)	988	84	49.83	+	1.69	0.0297
response to external stimulus (GO:0009605)	1387	114	69.95	+	1.63	0.00315
cellular component organization (GO:0016043)	2481	187	125.12	+	1.49	0.000319
cellular component organization or biogenesis (GO:0071840)	2836	207	143.03	+	1.45	0.000503
anatomical structure development (GO:0048856)	2965	209	149.53	+	1.4	0.00512
regulation of cellular process (GO:0050794)	4393	305	221.55	+	1.38	3.58e-05
biological regulation (GO:0065007)	5678	389	286.36	+	1.36	5.17e-07
developmental process (GO:0032502)	3147	214	158.71	+	1.35	0.038
regulation of biological process (GO:0050789)	4997	338	252.02	+	1.34	5.35e-05
response to stimulus (GO:0050896)	5729	359	288.93	+	1.24	0.0307
biological_process (GO:0008150)	21228	1140	1070.6	+	1.06	0.0301
