## Supplemental Dataset 13 for "Tissue-specific transcriptome profiling of the *Arabidopsis thaliana* inflorescence stem reveals local cellular signatures"

### Sheet: PXY
Supplemental Data. Shi et al.
Analysis Type:	PANTHER Overrepresentation Test (Released 20190517)
Annotation Version and Release Date:	GO Ontology database Released 2019-02-02
Analyzed List:	PXY (Arabidopsis thaliana)
Reference List:	Arabidopsis thaliana (all genes in database)
Test Type:	FISHER
Correction:	BONFERRONI
Bonferroni count:	2716
GO biological process complete	Arabidopsis thaliana - REFLIST (27581)	PXY (4037)	PXY (expected)	PXY (over/under)	PXY (fold Enrichment)	PXY (P-value)
photosynthesis, light harvesting in photosystem I (GO:0009768)	24	16	3.51	+	4.55	0.0396
response to ozone (GO:0010193)	33	20	4.83	+	4.14	0.0101
cytoplasmic translation (GO:0002181)	56	33	8.2	+	4.03	1.35e-05
plant-type secondary cell wall biogenesis (GO:0009834)	59	31	8.64	+	3.59	0.000282
translational elongation (GO:0006414)	47	23	6.88	+	3.34	0.0296
response to chitin (GO:0010200)	137	66	20.05	+	3.29	5.52e-10
ribosome assembly (GO:0042255)	84	39	12.29	+	3.17	9.28e-05
xylan metabolic process (GO:0045491)	52	24	7.61	+	3.15	0.041
sulfur compound biosynthetic process (GO:0044272)	142	64	20.78	+	3.08	1.39e-08
host programmed cell death induced by symbiont (GO:0034050)	58	26	8.49	+	3.06	0.0276
response to wounding (GO:0009611)	216	96	31.62	+	3.04	1.6e-13
lignin metabolic process (GO:0009808)	73	32	10.68	+	2.99	0.00562
ribosomal large subunit biogenesis (GO:0042273)	92	40	13.47	+	2.97	0.00029
endocytosis (GO:0006897)	73	31	10.68	+	2.9	0.0116
response to high light intensity (GO:0009644)	81	34	11.86	+	2.87	0.00459
cellular response to heat (GO:0034605)	67	28	9.81	+	2.86	0.0423
response to cadmium ion (GO:0046686)	345	141	50.5	+	2.79	3.2e-18
peptide biosynthetic process (GO:0043043)	557	226	81.53	+	2.77	2.79e-30
translation (GO:0006412)	552	222	80.8	+	2.75	3.68e-29
amide biosynthetic process (GO:0043604)	615	238	90.02	+	2.64	1.88e-29
response to cytokinin (GO:0009735)	231	89	33.81	+	2.63	1.7e-09
peptide metabolic process (GO:0006518)	633	241	92.65	+	2.6	6.51e-29
response to reactive oxygen species (GO:0000302)	176	67	25.76	+	2.6	2.03e-06
secondary metabolite biosynthetic process (GO:0044550)	180	68	26.35	+	2.58	1.67e-06
programmed cell death (GO:0012501)	90	34	13.17	+	2.58	0.0284
response to metal ion (GO:0010038)	478	175	69.96	+	2.5	6.83e-19
monosaccharide metabolic process (GO:0005996)	116	42	16.98	+	2.47	0.00862
response to organonitrogen compound (GO:0010243)	232	84	33.96	+	2.47	1.13e-07
cell death (GO:0008219)	111	40	16.25	+	2.46	0.0173
plant-type cell wall biogenesis (GO:0009832)	142	50	20.78	+	2.41	0.00167
cellular amide metabolic process (GO:0043603)	755	265	110.51	+	2.4	1.82e-27
response to bacterium (GO:0009617)	493	173	72.16	+	2.4	4.04e-17
vesicle organization (GO:0016050)	114	40	16.69	+	2.4	0.0233
regulation of immune system process (GO:0002682)	137	48	20.05	+	2.39	0.00325
regulation of immune response (GO:0050776)	126	44	18.44	+	2.39	0.0115
defense response to bacterium (GO:0042742)	393	137	57.52	+	2.38	7.49e-13
regulation of innate immune response (GO:0045088)	119	41	17.42	+	2.35	0.0335
response to fungus (GO:0009620)	310	106	45.37	+	2.34	4.01e-09
response to water deprivation (GO:0009414)	346	118	50.64	+	2.33	2.85e-10
response to heat (GO:0009408)	220	75	32.2	+	2.33	9.64e-06
response to water (GO:0009415)	353	120	51.67	+	2.32	1.87e-10
defense response, incompatible interaction (GO:0009814)	168	57	24.59	+	2.32	0.000848
response to inorganic substance (GO:0010035)	945	320	138.32	+	2.31	1.7e-31
cell wall biogenesis (GO:0042546)	195	66	28.54	+	2.31	9.92e-05
regulation of defense response (GO:0031347)	249	84	36.45	+	2.3	1.43e-06
defense response to fungus (GO:0050832)	232	78	33.96	+	2.3	8.16e-06
response to antibiotic (GO:0046677)	304	102	44.5	+	2.29	3.05e-08
response to osmotic stress (GO:0006970)	666	223	97.48	+	2.29	1.81e-20
response to light intensity (GO:0009642)	156	52	22.83	+	2.28	0.00465
response to salt stress (GO:0009651)	590	195	86.36	+	2.26	3.32e-17
response to jasmonic acid (GO:0009753)	217	71	31.76	+	2.24	9.85e-05
response to oxidative stress (GO:0006979)	425	138	62.21	+	2.22	5.47e-11
immune system process (GO:0002376)	359	116	52.55	+	2.21	8.44e-09
regulation of response to stress (GO:0080134)	359	115	52.55	+	2.19	2.15e-08
defense response to other organism (GO:0098542)	682	218	99.82	+	2.18	4.58e-18
ribonucleoprotein complex assembly (GO:0022618)	170	54	24.88	+	2.17	0.0078
innate immune response (GO:0045087)	296	94	43.33	+	2.17	2.36e-06
immune response (GO:0006955)	302	95	44.2	+	2.15	2.31e-06
response to cold (GO:0009409)	428	134	62.65	+	2.14	1.14e-09
cellular polysaccharide biosynthetic process (GO:0033692)	160	50	23.42	+	2.14	0.0274
response to biotic stimulus (GO:0009607)	989	308	144.76	+	2.13	6.13e-25
response to external biotic stimulus (GO:0043207)	988	307	144.61	+	2.12	9.25e-25
response to other organism (GO:0051707)	988	307	144.61	+	2.12	9.25e-25
protein folding (GO:0006457)	264	82	38.64	+	2.12	6.1e-05
organelle assembly (GO:0070925)	171	53	25.03	+	2.12	0.0196
ribosome biogenesis (GO:0042254)	381	118	55.77	+	2.12	5.01e-08
ribonucleoprotein complex subunit organization (GO:0071826)	179	55	26.2	+	2.1	0.0191
response to temperature stimulus (GO:0009266)	622	191	91.04	+	2.1	6.01e-14
photosynthesis (GO:0015979)	189	58	27.66	+	2.1	0.00886
response to nitrogen compound (GO:1901698)	307	94	44.94	+	2.09	1.09e-05
response to drug (GO:0042493)	593	181	86.8	+	2.09	7.24e-13
carbohydrate biosynthetic process (GO:0016051)	316	96	46.25	+	2.08	1.12e-05
cellular response to abscisic acid stimulus (GO:0071215)	199	60	29.13	+	2.06	0.00964
cellular response to alcohol (GO:0097306)	199	60	29.13	+	2.06	0.00964
response to toxic substance (GO:0009636)	207	62	30.3	+	2.05	0.00898
plant-type cell wall organization or biogenesis (GO:0071669)	229	68	33.52	+	2.03	0.0033
positive regulation of response to stimulus (GO:0048584)	249	73	36.45	+	2	0.00226
organonitrogen compound biosynthetic process (GO:1901566)	1320	383	193.21	+	1.98	9.94e-27
vesicle-mediated transport (GO:0016192)	443	128	64.84	+	1.97	4.1e-07
response to oxygen-containing compound (GO:1901700)	1595	460	233.46	+	1.97	2.23e-32
intracellular signal transduction (GO:0035556)	476	137	69.67	+	1.97	1.01e-07
response to acid chemical (GO:0001101)	1178	339	172.42	+	1.97	1.06e-22
ribonucleoprotein complex biogenesis (GO:0022613)	463	133	67.77	+	1.96	2e-07
defense response (GO:0006952)	1145	326	167.59	+	1.95	3.85e-21
secondary metabolic process (GO:0019748)	371	104	54.3	+	1.92	8.57e-05
response to abscisic acid (GO:0009737)	554	154	81.09	+	1.9	4.82e-08
sulfur compound metabolic process (GO:0006790)	378	105	55.33	+	1.9	0.000112
response to alcohol (GO:0097305)	558	155	81.67	+	1.9	5.28e-08
cellular nitrogen compound biosynthetic process (GO:0044271)	1211	334	177.25	+	1.88	9.99e-20
cellular response to acid chemical (GO:0071229)	399	110	58.4	+	1.88	5.68e-05
cell wall organization or biogenesis (GO:0071554)	430	118	62.94	+	1.87	2.59e-05
response to organic substance (GO:0010033)	1915	523	280.3	+	1.87	3.92e-32
response to external stimulus (GO:0009605)	1387	377	203.01	+	1.86	8.66e-22
response to abiotic stimulus (GO:0009628)	2099	566	307.23	+	1.84	6.17e-34
response to chemical (GO:0042221)	2776	747	406.32	+	1.84	8.07e-47
response to endogenous stimulus (GO:0009719)	1615	430	236.39	+	1.82	1.07e-23
response to organic cyclic compound (GO:0014070)	327	87	47.86	+	1.82	0.0067
response to hormone (GO:0009725)	1599	425	234.04	+	1.82	2.78e-23
generation of precursor metabolites and energy (GO:0006091)	352	93	51.52	+	1.81	0.00369
cellular response to lipid (GO:0071396)	322	85	47.13	+	1.8	0.0115
regulation of signal transduction (GO:0009966)	293	77	42.89	+	1.8	0.0377
cellular response to oxygen-containing compound (GO:1901701)	575	151	84.16	+	1.79	2.49e-06
regulation of response to stimulus (GO:0048583)	679	178	99.38	+	1.79	8.38e-08
response to stress (GO:0006950)	3157	817	462.09	+	1.77	2.78e-46
cellular macromolecule biosynthetic process (GO:0034645)	1214	314	177.69	+	1.77	5.88e-15
cellular response to organic substance (GO:0071310)	765	197	111.97	+	1.76	2.53e-08
cellular response to chemical stimulus (GO:0070887)	963	247	140.95	+	1.75	7.47e-11
cellular response to endogenous stimulus (GO:0071495)	672	172	98.36	+	1.75	9.89e-07
cellular response to hormone stimulus (GO:0032870)	656	167	96.02	+	1.74	2.38e-06
macromolecule biosynthetic process (GO:0009059)	1262	321	184.72	+	1.74	2.1e-14
cellular macromolecule localization (GO:0070727)	678	172	99.24	+	1.73	1.62e-06
hormone-mediated signaling pathway (GO:0009755)	542	137	79.33	+	1.73	0.000105
multi-organism process (GO:0051704)	1482	372	216.92	+	1.71	2.38e-16
protein localization (GO:0008104)	778	195	113.87	+	1.71	2.45e-07
cellular protein localization (GO:0034613)	646	160	94.55	+	1.69	2.41e-05
establishment of protein localization (GO:0045184)	705	174	103.19	+	1.69	8.07e-06
intracellular transport (GO:0046907)	683	168	99.97	+	1.68	1.65e-05
protein transport (GO:0015031)	697	171	102.02	+	1.68	1.67e-05
response to lipid (GO:0033993)	751	184	109.92	+	1.67	3.84e-06
intracellular protein transport (GO:0006886)	560	137	81.97	+	1.67	0.00056
cellular component biogenesis (GO:0044085)	1176	287	172.13	+	1.67	9.19e-11
signal transduction (GO:0007165)	1363	328	199.5	+	1.64	6.9e-12
cellular localization (GO:0051641)	901	214	131.88	+	1.62	1.58e-06
signaling (GO:0023052)	1392	329	203.75	+	1.61	5.22e-11
establishment of localization in cell (GO:0051649)	737	174	107.87	+	1.61	0.000122
amide transport (GO:0042886)	782	182	114.46	+	1.59	0.000125
peptide transport (GO:0015833)	765	178	111.97	+	1.59	0.000206
response to stimulus (GO:0050896)	5729	1331	838.55	+	1.59	3.26e-59
cellular biosynthetic process (GO:0044249)	2518	580	368.56	+	1.57	7.41e-20
protein-containing complex subunit organization (GO:0043933)	570	131	83.43	+	1.57	0.0198
organic substance biosynthetic process (GO:1901576)	2664	611	389.93	+	1.57	9.53e-21
macromolecule localization (GO:0033036)	1033	236	151.2	+	1.56	4.31e-06
gene expression (GO:0010467)	1523	346	222.92	+	1.55	8.69e-10
biosynthetic process (GO:0009058)	2782	631	407.2	+	1.55	1.57e-20
cell communication (GO:0007154)	1622	367	237.41	+	1.55	2.36e-10
cellular response to stimulus (GO:0051716)	2332	522	341.33	+	1.53	2.83e-15
cellular protein metabolic process (GO:0044267)	2869	637	419.93	+	1.52	7.97e-19
response to light stimulus (GO:0009416)	739	162	108.17	+	1.5	0.0165
organic acid metabolic process (GO:0006082)	1011	220	147.98	+	1.49	0.000433
nitrogen compound transport (GO:0071705)	962	208	140.81	+	1.48	0.00146
oxoacid metabolic process (GO:0043436)	1009	218	147.69	+	1.48	0.000829
carbohydrate metabolic process (GO:0005975)	808	173	118.27	+	1.46	0.0249
organonitrogen compound metabolic process (GO:1901564)	4219	899	617.53	+	1.46	7.92e-24
protein metabolic process (GO:0019538)	3183	677	465.89	+	1.45	2.14e-16
carboxylic acid metabolic process (GO:0019752)	864	181	126.46	+	1.43	0.0462
cellular response to stress (GO:0033554)	925	193	135.39	+	1.43	0.0305
small molecule metabolic process (GO:0044281)	1504	312	220.14	+	1.42	6.2e-05
phosphorylation (GO:0016310)	1184	244	173.3	+	1.41	0.0043
cellular component organization or biogenesis (GO:0071840)	2836	573	415.1	+	1.38	1.44e-09
organic substance transport (GO:0071702)	1197	239	175.2	+	1.36	0.0388
cellular macromolecule metabolic process (GO:0044260)	3853	758	563.96	+	1.34	1.17e-11
phosphorus metabolic process (GO:0006793)	1718	336	251.46	+	1.34	0.00313
cellular process (GO:0009987)	10275	1986	1503.94	+	1.32	1.74e-43
phosphate-containing compound metabolic process (GO:0006796)	1678	322	245.61	+	1.31	0.021
cellular metabolic process (GO:0044237)	7144	1368	1045.66	+	1.31	3.21e-22
localization (GO:0051179)	2359	450	345.28	+	1.3	0.000413
cellular component organization (GO:0016043)	2481	465	363.14	+	1.28	0.0014
transport (GO:0006810)	2171	406	317.77	+	1.28	0.0102
establishment of localization (GO:0051234)	2215	413	324.21	+	1.27	0.0108
cellular nitrogen compound metabolic process (GO:0034641)	2857	532	418.18	+	1.27	0.000383
metabolic process (GO:0008152)	8180	1518	1197.3	+	1.27	2.09e-20
regulation of cellular process (GO:0050794)	4393	809	643	+	1.26	3.27e-07
nitrogen compound metabolic process (GO:0006807)	5737	1056	839.72	+	1.26	9.34e-11
organic substance metabolic process (GO:0071704)	7341	1350	1074.49	+	1.26	1.25e-15
regulation of biological process (GO:0050789)	4997	911	731.41	+	1.25	9.58e-08
primary metabolic process (GO:0044238)	6595	1189	965.3	+	1.23	1.73e-10
macromolecule metabolic process (GO:0043170)	5005	896	732.58	+	1.22	4.19e-06
biological regulation (GO:0065007)	5678	1016	831.08	+	1.22	1.85e-07
biological_process (GO:0008150)	21228	3373	3107.12	+	1.09	1.07e-18

### Sheet: SMXL5
Analysis Type:	PANTHER Overrepresentation Test (Released 20190517)
Annotation Version and Release Date:	GO Ontology database Released 2019-02-02
Analyzed List:	SMXL5 (Arabidopsis thaliana)
Reference List:	Arabidopsis thaliana (all genes in database)
Test Type:	FISHER
Correction:	BONFERRONI
Bonferroni count:	2716
GO biological process complete	Arabidopsis thaliana - REFLIST (27581)	SMXL5 (1317)	SMXL5 (expected)	SMXL5 (over/under)	SMXL5 (fold Enrichment)	SMXL5 (P-value)
drug transmembrane transport (GO:0006855)	93	17	4.44	+	3.83	0.027
drug transport (GO:0015893)	119	19	5.68	+	3.34	0.046
Unclassified (UNCLASSIFIED)	6353	316	303.36	+	1.04	0
