## Supplemental Dataset 14 for "Tissue-specific transcriptome profiling of the *Arabidopsis thaliana* inflorescence stem reveals local cellular signatures"

### Sheet: Sheet1
Supplemental Data. Shi et al.
			FANS / Cluster ID																						LCM/RNA-Seq
AGI_TF	Name	DAP_ID	3	5	7	8	9	12	14	15	16	19	21	22	23	24	36	38	41	43	49	56	57	21	Phloem cap	Pith
AT1G09540	myb domain protein 61(MYB61)	MYB_MYB61_col_a							6.20514
AT1G12630	Integrase-type DNA-binding superfamily protein(AT1G12630)	AP2EREBP_AT1G12630_colamp_a				4.29207																				1.34738
AT1G13450	Homeodomain-like superfamily protein(GT-1)	Trihelix_GT1_col_a							5.48823
AT1G25340	myb domain protein 116(MYB116)	MYB_MYB116_colamp_a							4.15252
AT1G28160	Integrase-type DNA-binding superfamily protein(AT1G28160)	AP2EREBP_AT1G28160_col_a														4.21761
AT1G29280	WRKY DNA-binding protein 65(WRKY65)	WRKY_WRKY65_colamp_a			8.32067	7.9176						6.40913
AT1G29280	WRKY DNA-binding protein 65(WRKY65)	WRKY_WRKY65_col_a			4.80841	5.77694						8.30037														1.28507
AT1G29860	WRKY DNA-binding protein 71(WRKY71)	WRKY_WRKY71_col_a			7.13323	7.22882						6.20004														1.28022
AT1G30490	Homeobox-leucine zipper family protein / lipid-binding START domain-containing protein(PHV)	HB_PHV_col_a											4.57708													1.42425
AT1G30650	WRKY DNA-binding protein 14(WRKY14)	WRKY_WRKY14_colamp_a			8.05622	7.76135						6.99251
AT1G30650	WRKY DNA-binding protein 14(WRKY14)	WRKY_WRKY14_col_a											5.54101													1.38033
AT1G32150	basic region/leucine zipper transcription factor 68(bZIP68)	bZIP_bZIP68_col_a														5.02744
AT1G33240	GT-2-like 1(GTL1)	Trihelix_GTL1_col_a				8.19739
AT1G33240	GT-2-like 1(GTL1)	Trihelix_GTL1_colamp_a											4.7092
AT1G34670	myb domain protein 93(MYB93)	MYB_MYB93_colamp_a							6.20881
AT1G49480	related to vernalization1 1(RTV1)	REM_REM19_colamp_a				4.64904
AT1G51140	basic helix-loop-helix (bHLH) DNA-binding superfamily protein(FBH3)	bHLH_bHLH122_col100_a				4.11483
AT1G62300	WRKY family transcription factor(WRKY6)	WRKY_WRKY6_colamp_a			7.61117	8.62766						8.53181
AT1G68320	myb domain protein 62(MYB62)	MYB_MYB62_colamp_a							4.96921
AT1G68550	Integrase-type DNA-binding superfamily protein(CRF10)	AP2EREBP_CRF10_col100_a								5.57282
AT1G68670	myb-like transcription factor family protein(AT1G68670)	G2like_At1g68670_col																4.33249
AT1G69010	BES1-interacting Myc-like protein 2(BIM2)	bHLH_BIM2_colamp				4.10088
AT1G69780	Homeobox-leucine zipper protein family(ATHB13)	Homeobox_ATHB13_col_a											4.64409													1.34157
AT1G70920	homeobox-leucine zipper protein 18(HB18)	Homeobox_ATHB18_col_a											5.63073						4.13608							1.72691
AT1G71450	Integrase-type DNA-binding superfamily protein(AT1G71450)	AP2EREBP_AT1G71450_col_a														7.3465
AT1G72740	Homeodomain-like/winged-helix DNA-binding family protein(AT1G72740)	MYBrelated_AT1G72740_colamp_a		11.4776
AT1G74840	Homeodomain-like superfamily protein(AT1G74840)	MYBrelated_At1g74840_col100_a		16.3922
AT1G75240	homeobox protein 33(HB33)	ZFHD_ATHB33_col_a											7.10309													1.23998
AT1G75390	basic leucine-zipper 44(bZIP44)	bZIP_bZIP44_col														4.72625
AT1G76890	Duplicated homeodomain-like superfamily protein(GT2)	Trihelix_GT2_colamp_a							4.20109
AT1G77200	Integrase-type DNA-binding superfamily protein(AT1G77200)	AP2EREBP_AT1G77200_colamp_a														4.57098										1.19494
AT1G79580	NAC (No Apical Meristem) domain transcriptional regulator superfamily protein(SMB)	NAC_SMB_colamp_a							5.53543
AT1G80840	WRKY DNA-binding protein 40(WRKY40)	WRKY_WRKY40_col			9.86162	8.32991						8.19838														1.33071
AT2G02820	myb domain protein 88(MYB88)	MYB_MYB88_col_a							5.7393					5.46404
AT2G03340	WRKY DNA-binding protein 3(WRKY3)	WRKY_WRKY3_col_a			5.46524	4.14237						5.75887
AT2G18160	basic leucine-zipper 2(bZIP2)	bZIP_GBF5_col_v3a				4.66786
AT2G18550	homeobox protein 21(HB21)	HB_ATHB21_col_a											4.32521													1.37551
AT2G20110	Tesmin/TSO1-like CXC domain-containing protein(AT2G20110)	CPP_AT2G20110_col_a			5.33183	18.0301										8.01685
AT2G22430	homeobox protein 6(HB6)	Homeobox_ATHB6_col_a											4.20625													1.31488
AT2G23290	myb domain protein 70(MYB70)	MYB_MYB70_col_a							6.85037
AT2G23320	WRKY DNA-binding protein 15(WRKY15)	WRKY_WRKY15_colamp_a			8.44401	8.20419				5.7679		6.4169
AT2G23320	WRKY DNA-binding protein 15(WRKY15)	WRKY_WRKY15_col_b			6.612							5.39577
AT2G23340	DREB and EAR motif protein 3(DEAR3)	AP2EREBP_DEAR3_colamp_a								4.49271						4.08412										1.29432
AT2G30250	WRKY DNA-binding protein 25(WRKY25)	WRKY_WRKY25_colamp_a			10.8704	7.03046						7.16725														1.19752
AT2G30250	WRKY DNA-binding protein 25(WRKY25)	WRKY_WRKY25_col_a			6.69243	4.65367						5.70231
AT2G30590	WRKY DNA-binding protein 21(WRKY21)	WRKY_WRKY21_col			6.39327	5.93565						4.68195
AT2G31220	basic helix-loop-helix (bHLH) DNA-binding superfamily protein(AT2G31220)	bHLH_bHLH10_colamp_a				5.07292																				1.42724
AT2G32460	myb domain protein 101(MYB101)	MYB_MYB101_col_a							4.35779
AT2G33710	Integrase-type DNA-binding superfamily protein(AT2G33710)	AP2EREBP_At2g33710_col								5.31078
AT2G35530	basic region/leucine zipper transcription factor 16(bZIP16)	bZIP_bZIP16_col_v3a														4.9668
AT2G36270	Basic-leucine zipper (bZIP) transcription factor family protein(ABI5)	bZIP_ABI5_col_v3h												4.43065
AT2G38470	WRKY DNA-binding protein 33(WRKY33)	WRKY_WRKY33_col_a			6.13472	8.52272						7.21009
AT2G40620	Basic-leucine zipper (bZIP) transcription factor family protein(AT2G40620)	bZIP_bZIP18_col_v31														4.34029
AT2G40740	WRKY DNA-binding protein 55(WRKY55)	WRKY_WRKY55_col_a			5.6752	7.65706						4.90255														1.37286
AT2G46270	G-box binding factor 3(GBF3)	bZIP_GBF3_col														6.08839
AT2G46270	G-box binding factor 3(GBF3)	bZIP_GBF3_colamp														5.23029
AT3G01970	WRKY DNA-binding protein 45(WRKY45)	WRKY_WRKY45_colamp_a			9.60487	9.67752						8.55822
AT3G01970	WRKY DNA-binding protein 45(WRKY45)	WRKY_WRKY45_col_a			7.91853	6.6409						4.68977														1.29431
AT3G15210	ethylene responsive element binding factor 4(ERF4)	AP2EREBP_ERF4_col_a														4.12901					4.08006
AT3G16280	Integrase-type DNA-binding superfamily protein(AT3G16280)	AP2EREBP_AT3G16280_colamp_a														5.12094										1.32805
AT3G42860	zinc knuckle (CCHC-type) family protein(AT3G42860)	zfGRF_AT3G42860_col_a			8.45939																					1.72241
AT3G50260	cooperatively regulated by ethylene and jasmonate 1(CEJ1)	AP2EREBP_CEJ1_col_a				5.81788				8.07572
AT3G50260	cooperatively regulated by ethylene and jasmonate 1(CEJ1)	AP2EREBP_CEJ1_colamp_a				5.22739
AT3G53200	myb domain protein 27(MYB27)	MYB_MYB27_col_a							4.68936
AT3G56400	WRKY DNA-binding protein 70(WRKY70)	WRKY_WRKY70_col			5.80767																					1.45173
AT3G56850	ABA-responsive element binding protein 3(AREB3)	bZIP_AREB3_col_v31	4.81624			4.41367
AT3G60490	Integrase-type DNA-binding superfamily protein(AT3G60490)	AP2EREBP_AT3G60490_colamp_a								5.15662																1.43629
AT3G62420	basic region/leucine zipper motif 53(BZIP53)	bZIP_bZIP53_colamp_a														5.33767
AT4G01250	WRKY family transcription factor(WRKY22)	WRKY_WRKY22_colamp_a			8.44518	7.67928				4.24412		5.44402
AT4G01250	WRKY family transcription factor(WRKY22)	WRKY_WRKY22_col			6.71989																					1.15076
AT4G06746	related to AP2 9(RAP2.9)	AP2EREBP_DEAR5_col_a				4.29061
AT4G16150	calmodulin-binding transcription activator 5(AT4G16150)	CAMTA_CAMTA5_col_a			8.63005	24.1088						8.40308	5.78111
AT4G16750	Integrase-type DNA-binding superfamily protein(AT4G16750)	AP2EREBP_At4g16750_col_a								4.53814
AT4G17980	NAC domain containing protein 71(NAC071)	NAC_ANAC071_col_a							4.14457
AT4G18170	WRKY DNA-binding protein 28(WRKY28)	WRKY_WRKY28_col_a			8.38958	5.94245						5.62952														1.20905
AT4G22070	WRKY DNA-binding protein 31(WRKY31)	WRKY_WRKY31_colamp_a			6.18774							5.2159
AT4G23550	WRKY family transcription factor(WRKY29)	WRKY_WRKY29_col_a			11.7579	7.57111						8.06046
AT4G23550	WRKY family transcription factor(WRKY29)	WRKY_WRKY29_colamp_a			10.5525							6.65856
AT4G24240	WRKY DNA-binding protein 7(WRKY7)	WRKY_WRKY7_col			5.37836	6.31476						4.65683
AT4G25470	C-repeat/DRE binding factor 2(CBF2)	AP2EREBP_CBF2_col_a				4.0792				6.7589
AT4G25480	dehydration response element B1A(DREB1A)	AP2EREBP_CBF3_col_a				4.83037				6.34274																1.52523
AT4G25480	dehydration response element B1A(DREB1A)	AP2EREBP_CBF3_colamp_a				5.21941				5.93025																1.33547
AT4G25490	C-repeat/DRE binding factor 1(CBF1)	AP2EREBP_CBF1_colamp_a				4.65111				4.55337																1.25159
AT4G26640	WRKY family transcription factor family protein(WRKY20)	WRKY_WRKY20_col_a			8.1213	6.16192						6.20064
AT4G28500	NAC domain containing protein 73(NAC073)	NAC_SND2_col_a							4.4276
AT4G31060	Integrase-type DNA-binding superfamily protein(AT4G31060)	AP2EREBP_At4g31060_colamp_a														4.88396
AT4G31800	WRKY DNA-binding protein 18(WRKY18)	WRKY_WRKY18_colamp_a			9.9338	7.04098						6.89403														1.23747
AT4G31800	WRKY DNA-binding protein 18(WRKY18)	WRKY_WRKY18_col_a			7.81664							4.27791
AT4G34590	G-box binding factor 6(GBF6)	bZIP_GBF6_col														4.1718
AT4G36160	NAC domain containing protein 76(NAC076)	NAC_VND2_colamp_a							4.63536
AT4G36160	NAC domain containing protein 76(NAC076)	NAC_VND2_col_a							4.34355
AT4G36740	homeobox protein 40(HB40)	HB_ATHB40_colamp_a											6.41494
AT5G01380	Homeodomain-like superfamily protein(AT5G01380)	Trihelix_GT3a_col_a							4.21038
AT5G03790	homeobox 51(HB51)	HB_LMI1_colamp_a											4.70617													1.36984
AT5G04390	C2H2-type zinc finger family protein(AT5G04390)	C2H2_At5g04390_col200_a							4.47286
AT5G11260	Basic-leucine zipper (bZIP) transcription factor family protein(HY5)	bZIP_HY5_colamp_v3a														6.25209
AT5G13080	WRKY DNA-binding protein 75(WRKY75)	WRKY_WRKY75_colamp_a			7.64758	11.0243				5.27591		7.42995
AT5G13080	WRKY DNA-binding protein 75(WRKY75)	WRKY_WRKY75_col_a			12.0475	8.66406						7.2678														1.16557
AT5G17800	myb domain protein 56(MYB56)	MYB_MYB56_col_a												4.51905
AT5G18450	Integrase-type DNA-binding superfamily protein(AT5G18450)	AP2EREBP_At5g18450_col_a														4.53442
AT5G19790	related to AP2 11(RAP2.11)	AP2EREBP_RAP211_col_a				4.56163
AT5G24110	WRKY DNA-binding protein 30(WRKY30)	WRKY_WRKY30_colamp_a			8.7401	5.34409						8.17896														1.5185
AT5G26170	WRKY DNA-binding protein 50(WRKY50)	WRKY_WRKY50_col_a			5.34232	5.98657																				1.25292
AT5G39760	homeobox protein 23(HB23)	ZFHD_ATHB23_col_b			6.3495							4.29558														1.17852
AT5G41570	WRKY DNA-binding protein 24(WRKY24)	WRKY_WRKY24_colamp_a			9.13721	7.09624						5.23677
AT5G41570	WRKY DNA-binding protein 24(WRKY24)	WRKY_WRKY24_col_a			7.12058	7.06841						5.76813
AT5G45300	beta-amylase 2(BMY2)	BES1_BAM8_col_a											4.46552
AT5G46350	WRKY DNA-binding protein 8(WRKY8)	WRKY_WRKY8_colamp_a			8.75458	10.365				5.25312		6.97124
AT5G46350	WRKY DNA-binding protein 8(WRKY8)	WRKY_WRKY8_col			6.85621	4.73981						5.25113
AT5G51990	C-repeat-binding factor 4(CBF4)	AP2EREBP_CBF4_colamp_a				5.9734				8.00229
AT5G51990	C-repeat-binding factor 4(CBF4)	AP2EREBP_CBF4_col_a				4.31185				6.47578																1.31626
AT5G52020	Integrase-type DNA-binding superfamily protein(AT5G52020)	AP2EREBP_Rap210_colamp_a				5.0797																				1.44571
AT5G52020	Integrase-type DNA-binding superfamily protein(AT5G52020)	AP2EREBP_Rap210_col_a				4.22485																				1.38383
AT5G52830	WRKY DNA-binding protein 27(WRKY27)	WRKY_WRKY27_col_a			11.3454	8.46949						6.00865
AT5G52830	WRKY DNA-binding protein 27(WRKY27)	WRKY_WRKY27_colamp_a			7.49397																					1.19252
AT5G59430	telomeric repeat binding protein 1(TRP1)	MYBrelated_TRP1_col		7.60326
AT5G62000	auxin response factor 2(ARF2)	ARF_ARF2_col_v31														7.35551
AT5G65210	bZIP transcription factor family protein(TGA1)	bZIP_TGA1_col												4.15703
AT5G65310	homeobox protein 5(HB5)	HB_ATHB5_colamp_a											5.75316													1.34398
AT5G65310	homeobox protein 5(HB5)	HB_ATHB5_col_a											5.32056
AT5G67190	DREB and EAR motif protein 2(DEAR2)	AP2EREBP_DEAR2_colamp_a														5.47411
AT1G12260	VND4(NAC007)	NAC_VND4_colamp_a																							1.62903
AT5G46590	NAC domain containing protein 96(NAC096)	NAC_ANAC096_col																							1.49695
AT5G02320	myb domain protein 3r-5(MYB3R-5)	MYB_MYB3R5_col_a																							1.95824
AT1G49480	related to vernalization1 1(RTV1)	REM_REM19_col_a																							1.27974
AT1G65910	NAC domain containing protein 28(NAC028)	NAC_ANAC028_col_a																							1.56046
AT5G11510	myb domain protein 3r-4(MYB3R-4)	MYB_MYB3R4_col_a																							2.04732
AT4G36740	homeobox protein 40(HB40)	HB_ATHB40_col_a																								1.27048
AT3G28920	homeobox protein 34(HB34)	ZFHD_ATHB34_colamp_a																								1.25393
AT3G01220	homeobox protein 20(HB20)	Homeobox_ATHB20_colamp_a																								1.57069
AT5G65410	homeobox protein 25(HB25)	ZFHD_ATHB25_colamp_a																								1.22936
AT1G14687	homeobox protein 32(HB32)	ZFHD_AtHB32_col200_a																								1.25219
AT1G77200	Integrase-type DNA-binding superfamily protein(AT1G77200)	AP2EREBP_AT1G77200_col_a																								1.62785
AT2G02080	indeterminate(ID)-domain 4(IDD4)	C2H2_IDD4_col_a																								1.36017
AT2G18550	homeobox protein 21(HB21)	HB_ATHB21_colamp_a																								1.31566
AT2G46680	homeobox 7(HB-7)	Homeobox_ATHB7_col_a																								1.40288
AT4G32800	Integrase-type DNA-binding superfamily protein(AT4G32800)	AP2EREBP_At4g32800_col																								1.77847
AT1G52150	Homeobox-leucine zipper family protein / lipid-binding START domain-containing protein(ATHB-15)	HB_ATHB15_col_a																								1.51129
AT5G66700	homeobox 53(HB53)	HB_ATHB53_col_a																								1.33549
AT1G12630	Integrase-type DNA-binding superfamily protein(AT1G12630)	AP2EREBP_AT1G12630_col_a																								1.45869
AT5G47370	Homeobox-leucine zipper protein 4 (HB-4) / HD-ZIP protein(HAT2)	Homeobox_ecoli_HAT2_col_v31																								1.33548
AT4G32730	Homeodomain-like protein(PC-MYB1)	MYB_MYB3R1_colamp_a																								1.3034
AT2G35700	ERF family protein 38(ERF38)	AP2EREBP_ERF38_col_a																								1.54014
AT1G70920	homeobox-leucine zipper protein 18(HB18)	Homeobox_ATHB18_colamp_a																								1.60688
AT2G44940	Integrase-type DNA-binding superfamily protein(AT2G44940)	AP2EREBP_At2g44940_colamp_a																								1.57368
AT2G01940	C2H2-like zinc finger protein(SGR5)	C2H2_SGR5_colamp_a																								1.25358
AT5G65410	homeobox protein 25(HB25)	ZFHD_ATHB25_col_a																								1.17576
AT5G66700	homeobox 53(HB53)	HB_ATHB53_colamp_a																								1.44646
AT5G56840	myb-like transcription factor family protein(AT5G56840)	MYBrelated_AT5G56840_colamp_a																								1.18388
AT5G47370	Homeobox-leucine zipper protein 4 (HB-4) / HD-ZIP protein(HAT2)	Homeobox_HAT2_colamp_a																								1.50837
AT2G02070	indeterminate(ID)-domain 5(IDD5)	C2H2_IDD5_colamp_a																								1.33275
AT1G52880	NAC (No Apical Meristem) domain transcriptional regulator superfamily protein(NAM)	NAC_NAM_col_v3a																								1.44841
AT2G31220	basic helix-loop-helix (bHLH) DNA-binding superfamily protein(AT2G31220)	bHLH_bHLH10_col_a																								2.25535
AT5G25810	Integrase-type DNA-binding superfamily protein(tny)	AP2EREBP_TINY_col_a																								1.87517
AT5G39760	homeobox protein 23(HB23)	ZFHD_ATHB23_colamp_a																								1.17187
AT5G17300	Homeodomain-like superfamily protein(RVE1)	MYBrelated_RVE1_col_a																								1.16319
AT4G31060	Integrase-type DNA-binding superfamily protein(AT4G31060)	AP2EREBP_At4g31060_col_a																								1.63592
AT4G25470	C-repeat/DRE binding factor 2(CBF2)	AP2EREBP_CBF2_colamp_a																								1.30219
AT1G52880	NAC (No Apical Meristem) domain transcriptional regulator superfamily protein(NAM)	NAC_NAM_colamp_a																								1.61744
AT1G01720	NAC (No Apical Meristem) domain transcriptional regulator superfamily protein(ATAF1)	NAC_ATAF1_col_a																								1.28493
AT2G18350	homeobox protein 24(HB24)	ZFHD_ATHB24_colamp_a																								1.18869
AT1G69490	NAC-like, activated by AP3/PI(NAP)	NAC_NAP_col_v3a																								1.38898
AT1G55110	indeterminate(ID)-domain 7(IDD7)	C2H2_IDD7_col_a																								1.3987
AT4G25490	C-repeat/DRE binding factor 1(CBF1)	AP2EREBP_CBF1_col_a																								1.35089
AT1G01060	Homeodomain-like superfamily protein(LHY)	MYBrelated_LHY1_colamp_a																								1.20282
AT3G28920	homeobox protein 34(HB34)	ZFHD_ATHB34_col_a																								1.29039
AT5G66730	C2H2-like zinc finger protein(IDD1)	C2H2_At5g66730_col																								1.60523
AT1G35460	basic helix-loop-helix (bHLH) DNA-binding superfamily protein(FBH1)	bHLH_bHLH80_col_a																								1.35592
AT3G04070	NAC domain containing protein 47(NAC047)	NAC_ANAC047_col																								1.26823
AT4G00730	Homeobox-leucine zipper family protein / lipid-binding START domain-containing protein(ANL2)	HB_ANL2_col_a																								1.27002
